# Single-cell RNA-seq reveals CD16^-^ monocytes as key regulators of human monocyte transcriptional response to *Toxoplasma*

**DOI:** 10.1101/863274

**Authors:** Anirudh Patir, Anton Gossner, Prakash Ramachandran, Joana Alves, Tom C. Freeman, Neil C. Henderson, Michael Watson, Musa A. Hassan

**Affiliations:** Division of Genetics and Genomics, The Roslin Institute, University of Edinburgh, Edinburgh, EH25 9RG, UK; Division of Infection and Immunity, The Roslin Institute, University of Edinburgh, Edinburgh, EH25 9RG, UK; Centre for Inflammation Research, The Queen’s Medical Research Institute, The University of Edinburgh, Edinburgh, EH16 4TJ, UK; Centre for Tropical Livestock Genetics and Health, The University of Edinburgh, Edinburgh, EH25 9RG, UK

**Keywords:** Single-cell, RNA-seq, human monocytes, *Toxoplasma*

## Abstract

Monocytes are among the major myeloid cells that respond to *Toxoplasma*, a ubiquitous foodborne that infects ≥1 billion people worldwide, in human peripheral blood. As such, a molecular understanding of human monocyte-*Toxoplasma* interactions can expedite the development of novel human toxoplasmosis control strategies. Current molecular studies on monocyte-*Toxoplasma* interactions are based on average cell or parasite responses across bulk cell populations. Although informative, population-level averages of monocyte responses to *Toxoplasma* have sometimes produced contradictory results, such as whether CCL2 or IL12 define effective monocyte response to the parasite. Here, we used single-cell dual RNA sequencing (scDual-Seq) to comprehensively define, for the first time, the monocyte and parasite transcriptional responses that underpin human monocyte-*Toxoplasma* encounters at the single cell level. We report extreme transcriptional variability between individual monocytes. Furthermore, we report that *Toxoplasma*-exposed and unexposed monocytes are transcriptionally distinguished by a reactive subset of CD14^++^CD16^-^ monocytes. Functional cytokine assays on sorted monocyte populations show that the infection-distinguishing monocytes secrete high levels of chemokines, such as CCL2 and CXCL5. These findings uncover the *Toxoplasma*-induced monocyte transcriptional heterogeneity and shed new light on the cell populations that largely define cytokine and chemokine secretion in human monocytes exposed to *Toxoplasma*.
