## Supplementary material for "Single-cell RNA-seq reveals CD16^-^ monocytes as key regulators of human monocyte transcriptional response to *Toxoplasma*": S2

### Sheet: DE analysis
Gene	p_val	avg_logFC	pct.1	pct.2	p_val_adj	Toxoplasma cluster
TGGT1_250710	9.07e-64	1.78097	0.824	0.264	2.32e-60	hT1
TGGT1_213580	3.26e-28	0.848337	0.797	0.576	8.34e-25	hT1
TGGT1_294800B	6.32e-19	1.51234	0.429	0.146	1.62e-15	hT1
TGGT1_288650	3.26e-17	0.841108	0.624	0.361	8.33e-14	hT1
TGGT1_200360	1.42e-16	0.671138	0.766	0.615	3.62e-13	hT1
TGGT1_220950	7.21e-15	0.833249	0.622	0.438	1.84e-11	hT1
TGGT1_205700	3.55e-14	1.02456	0.499	0.278	9.06e-11	hT1
TGGT1_277080	6.31e-14	1.7503	0.313	0.097	1.61e-10	hT1
TGGT1_300000	2.27e-13	0.598606	0.711	0.601	5.79e-10	hT1
TGGT1_217890	9.03e-10	1.44159	0.232	0.069	2.31e-06	hT1
TGGT1_248480	2.19e-09	0.485832	0.708	0.601	5.59e-06	hT1
TGGT1_239760	3.72e-09	0.661195	0.566	0.438	9.51e-06	hT1
TGGT1_254440	3.82e-09	0.564175	0.631	0.497	9.77e-06	hT1
TGGT1_226410	3.96e-09	1.06536	0.349	0.177	1.01e-05	hT1
TGGT1_214290	5.71e-09	1.93783	0.179	0.042	1.46e-05	hT1
TGGT1_290030	1.07e-08	1.5058	0.191	0.049	2.74e-05	hT1
TGGT1_231080	1.3e-08	0.676854	0.568	0.472	3.33e-05	hT1
TGGT1_240090	1.36e-08	1.85296	0.156	0.028	3.47e-05	hT1
TGGT1_249900	3.71e-08	1.12663	0.262	0.108	9.48e-05	hT1
TGGT1_314810	1.36e-07	0.574744	0.564	0.448	0.000348735	hT1
TGGT1_259240	1.5e-07	0.588872	0.566	0.451	0.000383263	hT1
TGGT1_295350	1.52e-07	0.96973	0.335	0.191	0.000388541	hT1
TGGT1_245620	3.54e-07	0.496428	0.631	0.562	0.000905835	hT1
TGGT1_273760	3.82e-07	1.65325	0.137	0.028	0.000977236	hT1
TGGT1_289690	5.38e-07	1.18772	0.238	0.104	0.00137469	hT1
TGGT1_260260	6.76e-07	0.808632	0.371	0.236	0.00172716	hT1
TGGT1_232300	1.32e-06	0.451387	0.66	0.594	0.00336537	hT1
TGGT1_214210	1.97e-06	1.90087	0.135	0.035	0.00504262	hT1
TGGT1_286450	1.99e-06	0.777921	0.439	0.337	0.00507806	hT1
TGGT1_262670	3.5e-06	0.51672	0.574	0.507	0.00894426	hT1
TGGT1_218520	4.62e-06	1.44013	0.173	0.066	0.011811	hT1
TGGT1_266460	4.86e-06	1.03381	0.25	0.128	0.0124282	hT1
TGGT1_225080	4.93e-06	0.911725	0.303	0.181	0.012597	hT1
TGGT1_228360	6.2e-06	1.26725	0.152	0.049	0.0158473	hT1
TGGT1_309810	7.8e-06	0.438155	0.655	0.611	0.0199298	hT1
TGGT1_226020	8.37e-06	0.842757	0.274	0.149	0.0213875	hT1
TGGT1_248990	1.03e-05	1.36769	0.166	0.062	0.0262585	hT1
TGGT1_275810	1.09e-05	0.682873	0.431	0.326	0.0277586	hT1
TGGT1_226000	1.12e-05	1.40201	0.132	0.038	0.0286611	hT1
TGGT1_299980	1.61e-05	1.20587	0.159	0.059	0.041242	hT1
TGGT1_201860	1.51e-90	2.07577	0.927	0.17	3.87e-87	hT2
TGGT1_238150	2.31e-67	2.20838	0.709	0.118	5.91e-64	hT2
TGGT1_214080	6.84e-44	2.41737	0.419	0.045	1.75e-40	hT2
TGGT1_285870	3.88e-40	2.28242	0.369	0.033	9.93e-37	hT2
TGGT1_261740	1.11e-38	1.96088	0.436	0.061	2.83e-35	hT2
TGGT1_315220	2.16e-38	2.25658	0.385	0.043	5.52e-35	hT2
TGGT1_223010	4.18e-37	1.69159	0.531	0.114	1.07e-33	hT2
TGGT1_260820	4.54e-33	1.44157	0.57	0.156	1.16e-29	hT2
TGGT1_306060	3.97e-29	2.00397	0.313	0.039	1.02e-25	hT2
TGGT1_227810	2.32e-28	1.71845	0.425	0.092	5.94e-25	hT2
TGGT1_215530	1.57e-26	1.17144	0.609	0.205	4.02e-23	hT2
TGGT1_235690	1.23e-25	0.983251	0.547	0.154	3.13e-22	hT2
TGGT1_315210	1.62e-24	2.07917	0.223	0.019	4.15e-21	hT2
TGGT1_211680	5.66e-23	0.947649	0.743	0.363	1.45e-19	hT2
TGGT1_316400B	5.36e-22	1.45106	0.408	0.111	1.37e-18	hT2
TGGT1_408680	5.54e-21	1.72224	0.274	0.046	1.42e-17	hT2
TGGT1_258360	2.89e-18	1.5539	0.24	0.04	7.4e-15	hT2
TGGT1_221620	3.48e-18	1.71084	0.24	0.042	8.89e-15	hT2
TGGT1_271270	3.73e-18	1.76673	0.246	0.045	9.54e-15	hT2
TGGT1_314260	2.62e-17	1.57178	0.251	0.049	6.69e-14	hT2
TGGT1_314250	3.22e-17	1.99558	0.134	0.007	8.23e-14	hT2
TGGT1_258660	4.25e-17	1.43019	0.24	0.045	1.09e-13	hT2
TGGT1_315495	5.9e-17	1.74638	0.207	0.032	1.51e-13	hT2
TGGT1_221675B	9.71e-17	1.97946	0.156	0.014	2.48e-13	hT2
TGGT1_225320	2.47e-16	1.84031	0.179	0.023	6.31e-13	hT2
TGGT1_203930	1.11e-15	2.08851	0.112	0.004	2.84e-12	hT2
TGGT1_258580	1.44e-15	1.91977	0.128	0.009	3.69e-12	hT2
TGGT1_209910	2.31e-15	1.2859	0.352	0.111	5.9e-12	hT2
TGGT1_225200	4.11e-15	1.77941	0.145	0.014	1.05e-11	hT2
TGGT1_360620	6.81e-15	1.639	0.229	0.049	1.74e-11	hT2
TGGT1_276140	9.54e-15	0.733044	0.581	0.269	2.44e-11	hT2
TGGT1_249570	1.66e-14	1.49516	0.235	0.052	4.25e-11	hT2
TGGT1_215060	2.82e-14	1.17554	0.268	0.069	7.21e-11	hT2
TGGT1_313900	3.02e-14	1.34732	0.196	0.035	7.71e-11	hT2
TGGT1_253130	8.29e-14	1.85082	0.156	0.022	2.12e-10	hT2
TGGT1_240630	1.23e-13	1.81463	0.162	0.024	3.14e-10	hT2
TGGT1_294790	1.26e-13	1.11666	0.307	0.094	3.23e-10	hT2
TGGT1_269885B	2.56e-13	1.80013	0.156	0.023	6.55e-10	hT2
TGGT1_234250	4.48e-13	1.53943	0.117	0.01	1.14e-09	hT2
TGGT1_232550	4.51e-13	1.09816	0.307	0.097	1.15e-09	hT2
TGGT1_311470	5.19e-13	2.06782	0.101	0.006	1.33e-09	hT2
TGGT1_278815	5.48e-13	1.87347	0.101	0.006	1.4e-09	hT2
TGGT1_410390	6.6e-13	1.66674	0.134	0.016	1.69e-09	hT2
TGGT1_308810B	6.98e-13	1.6604	0.168	0.029	1.78e-09	hT2
TGGT1_268765	1.31e-12	1.78468	0.123	0.013	3.35e-09	hT2
TGGT1_225330	1.45e-12	1.73797	0.123	0.013	3.71e-09	hT2
TGGT1_247520	3.2e-12	1.59271	0.106	0.009	8.19e-09	hT2
TGGT1_309590	5.03e-11	1.49298	0.14	0.023	1.29e-07	hT2
TGGT1_237180	6.4e-11	1.65076	0.106	0.012	1.63e-07	hT2
TGGT1_291960	8.27e-11	1.48169	0.123	0.017	2.11e-07	hT2
TGGT1_217520	8.41e-11	1.45074	0.134	0.022	2.15e-07	hT2
TGGT1_205330	1.13e-10	1.48446	0.117	0.016	2.9e-07	hT2
TGGT1_221675A	3.56e-10	1.56512	0.128	0.022	9.09e-07	hT2
TGGT1_297960A	5.52e-10	1.67749	0.112	0.016	1.41e-06	hT2
TGGT1_226710	1.19e-09	1.18379	0.168	0.04	3.04e-06	hT2
TGGT1_314090	7.95e-09	1.0395	0.168	0.043	2.03e-05	hT2
TGGT1_203790	1.07e-08	1.36862	0.145	0.035	2.75e-05	hT2
TGGT1_293690	1.42e-08	0.54318	0.458	0.233	3.62e-05	hT2
TGGT1_316280	1.43e-08	1.24061	0.162	0.043	3.67e-05	hT2
TGGT1_242820	1.49e-08	0.932237	0.196	0.059	3.82e-05	hT2
TGGT1_266960	7.5e-08	0.448117	0.464	0.249	0.00019171	hT2
TGGT1_301420	3.03e-07	1.21592	0.14	0.039	0.000773719	hT2
TGGT1_310750	3.77e-07	1.02678	0.173	0.058	0.000964721	hT2
TGGT1_255195	4.31e-07	1.31183	0.106	0.023	0.00110248	hT2
TGGT1_311720	4.78e-07	0.530475	0.363	0.182	0.00122167	hT2
TGGT1_229010	9.45e-07	1.09762	0.106	0.024	0.00241463	hT2
TGGT1_263090	1e-06	1.22136	0.106	0.024	0.00255487	hT2
TGGT1_279430	2.1e-06	1.02995	0.128	0.037	0.0053781	hT2
TGGT1_311260	2.2e-06	0.927168	0.156	0.053	0.00562659	hT2
TGGT1_321400	3.29e-06	0.614428	0.291	0.14	0.00841582	hT2
TGGT1_226040	4.77e-06	0.861086	0.117	0.033	0.0121887	hT2
TGGT1_204055	9.83e-06	0.819584	0.101	0.026	0.0251357	hT2
TGGT1_279440	1.62e-05	0.679862	0.168	0.065	0.0414087	hT2
TGGT1_264990	1.95e-113	3.50233	0.826	0.039	4.99e-110	hT3
TGGT1_271930	5.69e-112	3.32913	0.826	0.041	1.45e-108	hT3
TGGT1_315750	3.6e-69	3.47324	0.45	0.009	9.21e-66	hT3
TGGT1_224130	1.99e-65	2.98299	0.532	0.03	5.09e-62	hT3
TGGT1_319560	2.08e-64	2.26011	0.972	0.352	5.33e-61	hT3
TGGT1_257680	2.97e-63	2.30519	0.817	0.143	7.58e-60	hT3
TGGT1_316340	1.89e-60	3.14859	0.394	0.008	4.84e-57	hT3
TGGT1_235690	1.42e-55	2.04208	0.798	0.154	3.62e-52	hT3
TGGT1_308840	2.9e-50	1.94384	0.817	0.207	7.42e-47	hT3
TGGT1_263520	1.21e-47	2.99743	0.321	0.008	3.1e-44	hT3
TGGT1_232030	8.85e-46	2.26254	0.505	0.054	2.26e-42	hT3
TGGT1_233030	7.61e-45	2.55439	0.459	0.042	1.95e-41	hT3
TGGT1_215530	3.86e-42	1.52964	0.807	0.213	9.87e-39	hT3
TGGT1_219070	6.51e-39	2.61686	0.321	0.017	1.66e-35	hT3
TGGT1_229280	1.58e-37	2.95517	0.239	0.004	4.03e-34	hT3
TGGT1_313380	8.18e-36	2.68207	0.229	0.004	2.09e-32	hT3
TGGT1_201170	3.05e-34	2.30941	0.22	0.004	7.81e-31	hT3
TGGT1_249240	6.06e-31	1.67313	0.606	0.145	1.55e-27	hT3
TGGT1_293690	6.44e-31	1.58696	0.716	0.217	1.65e-27	hT3
TGGT1_308860	1.43e-28	2.31038	0.33	0.037	3.66e-25	hT3
TGGT1_295360	1.32e-26	2.35691	0.239	0.016	3.38e-23	hT3
TGGT1_223940	6.51e-26	1.88148	0.275	0.025	1.67e-22	hT3
TGGT1_293440	1.53e-25	1.88929	0.312	0.037	3.91e-22	hT3
TGGT1_289370	1.6e-25	1.87403	0.266	0.024	4.1e-22	hT3
TGGT1_248740	1.66e-25	1.74959	0.468	0.098	4.25e-22	hT3
TGGT1_221295	1.75e-25	1.98018	0.275	0.026	4.48e-22	hT3
TGGT1_294340	5.06e-25	2.6541	0.174	0.005	1.29e-21	hT3
TGGT1_294790	2.63e-23	1.46384	0.45	0.093	6.72e-20	hT3
TGGT1_231640	2.62e-20	2.01135	0.147	0.005	6.69e-17	hT3
TGGT1_293720	2.97e-19	2.14963	0.147	0.007	7.6e-16	hT3
TGGT1_286770	5.03e-19	1.82429	0.147	0.007	1.29e-15	hT3
TGGT1_260820	7.94e-19	1.22493	0.578	0.192	2.03e-15	hT3
TGGT1_226990	2.02e-18	2.09542	0.11	0.001	5.16e-15	hT3
TGGT1_252880B	1.07e-16	1.70036	0.239	0.035	2.73e-13	hT3
TGGT1_201860	7.82e-16	0.922646	0.661	0.277	2e-12	hT3
TGGT1_221530	1.5e-15	1.63754	0.138	0.009	3.84e-12	hT3
TGGT1_267500	1.79e-15	1.69919	0.239	0.039	4.57e-12	hT3
TGGT1_227810	5.4e-15	1.07397	0.422	0.123	1.38e-11	hT3
TGGT1_268680	2.2e-14	2.05492	0.11	0.005	5.64e-11	hT3
TGGT1_249570	2.94e-14	1.22452	0.284	0.062	7.51e-11	hT3
TGGT1_311230	4.87e-14	1.203	0.321	0.079	1.24e-10	hT3
TGGT1_262480	5.12e-14	1.2774	0.367	0.103	1.31e-10	hT3
TGGT1_301420	5.54e-14	1.43093	0.22	0.037	1.41e-10	hT3
TGGT1_219820	6.67e-14	1.31529	0.358	0.101	1.7e-10	hT3
TGGT1_311260	1.76e-13	1.45612	0.248	0.05	4.51e-10	hT3
TGGT1_231630	2.28e-13	2.01665	0.138	0.013	5.83e-10	hT3
TGGT1_310020	6.89e-12	1.54963	0.147	0.018	1.76e-08	hT3
TGGT1_231992	7.26e-12	1.62739	0.174	0.027	1.86e-08	hT3
TGGT1_209600	7.92e-12	1.42226	0.138	0.016	2.02e-08	hT3
TGGT1_221270	8.05e-12	1.49203	0.101	0.007	2.06e-08	hT3
TGGT1_258470	8.23e-12	1.34119	0.128	0.013	2.1e-08	hT3
TGGT1_226040	1.02e-11	1.77335	0.183	0.031	2.61e-08	hT3
TGGT1_316280	1.2e-11	1.37588	0.22	0.046	3.07e-08	hT3
TGGT1_242820	1.37e-11	1.26439	0.257	0.063	3.5e-08	hT3
TGGT1_311840	1.6e-11	1.37588	0.239	0.055	4.1e-08	hT3
TGGT1_230210	1.61e-11	1.75541	0.11	0.009	4.11e-08	hT3
TGGT1_293540	6.59e-11	1.82918	0.138	0.018	1.68e-07	hT3
TGGT1_314260	1.11e-10	1.22501	0.257	0.067	2.83e-07	hT3
TGGT1_271270	2.31e-10	1.09757	0.248	0.063	5.92e-07	hT3
TGGT1_408680	3.39e-10	1.16997	0.257	0.069	8.67e-07	hT3
TGGT1_297470	1.48e-09	1.40813	0.101	0.01	3.77e-06	hT3
TGGT1_256060	2.1e-09	1.21064	0.147	0.025	5.36e-06	hT3
TGGT1_261740	2.68e-09	0.987582	0.321	0.111	6.86e-06	hT3
TGGT1_224540	6.18e-09	1.41828	0.11	0.014	1.58e-05	hT3
TGGT1_258660	9.81e-09	1.10524	0.229	0.064	2.51e-05	hT3
TGGT1_271790	1.74e-08	1.03913	0.119	0.018	4.46e-05	hT3
TGGT1_324600	2.7e-08	1.12776	0.174	0.041	6.9e-05	hT3
TGGT1_236060	3.36e-08	1.35253	0.119	0.02	8.6e-05	hT3
TGGT1_233460	6.06e-08	0.251213	1	0.976	0.000154987	hT3
TGGT1_258360	1.14e-07	1.19825	0.211	0.063	0.000292621	hT3
TGGT1_313900	1.73e-06	1.23111	0.174	0.052	0.00442099	hT3
TGGT1_243690	1.83e-06	1.04257	0.11	0.022	0.00468013	hT3
TGGT1_257370	2.08e-06	0.938273	0.11	0.022	0.00532751	hT3
TGGT1_203790	3.28e-06	0.90083	0.156	0.043	0.00838941	hT3
TGGT1_211630	7.02e-06	1.15265	0.101	0.021	0.017954	hT3
TGGT1_229010	1.09e-05	1.36772	0.119	0.03	0.0279064	hT3
TGGT1_289600	1.17e-05	0.433111	0.33	0.145	0.0299167	hT3
TGGT1_309590	1.58e-05	1.11241	0.128	0.035	0.0403047	hT3
TGGT1_247220	1.62e-05	1.03397	0.101	0.022	0.0413309	hT3
TGGT1_308810B	1.91e-05	0.868736	0.147	0.045	0.0489188	hT3

### Sheet: Enrichment analysis
Toxoplasma cluster		ID	Name	Bgd count	Result count	Result gene list	Pct of bgd	Fold enrichment	Odds ratio	P-value	FDR Benjamini
hT1	CC	GO:0005840	ribosome	126	12	TGGT1_225080,TGGT1_231080,TGGT1_232300,TGGT1_239760,TGGT1_245620,TGGT1_248480,TGGT1_254440,TGGT1_259240,TGGT1_260260,TGGT1_262670,TGGT1_309810,TGGT1_314810,	9.5	11.46	19.86	1.07007e-10	5.45736e-09
hT1	CC	GO:1990904	ribonucleoprotein complex	154	12	TGGT1_225080,TGGT1_231080,TGGT1_232300,TGGT1_239760,TGGT1_245620,TGGT1_248480,TGGT1_254440,TGGT1_259240,TGGT1_260260,TGGT1_262670,TGGT1_309810,TGGT1_314810,	7.8	9.38	15.82	1.14778e-09	2.92684e-08
hT1	CC	GO:0043228	non-membrane-bounded organelle	209	12	TGGT1_225080,TGGT1_231080,TGGT1_232300,TGGT1_239760,TGGT1_245620,TGGT1_248480,TGGT1_254440,TGGT1_259240,TGGT1_260260,TGGT1_262670,TGGT1_309810,TGGT1_314810,	5.7	6.91	11.23	3.84842e-08	4.90673e-07
hT1	CC	GO:0043232	intracellular non-membrane-bounded organelle	209	12	TGGT1_225080,TGGT1_231080,TGGT1_232300,TGGT1_239760,TGGT1_245620,TGGT1_248480,TGGT1_254440,TGGT1_259240,TGGT1_260260,TGGT1_262670,TGGT1_309810,TGGT1_314810,	5.7	6.91	11.23	3.84842e-08	4.90673e-07
hT1	CC	GO:0044444	cytoplasmic part	328	14	TGGT1_225080,TGGT1_226410,TGGT1_231080,TGGT1_232300,TGGT1_239760,TGGT1_245620,TGGT1_248480,TGGT1_254440,TGGT1_259240,TGGT1_260260,TGGT1_262670,TGGT1_273760,TGGT1_309810,TGGT1_314810,	4.3	5.14	8.88	8.40508e-08	8.57319e-07
hT1	CC	GO:0032991	protein-containing complex	389	14	TGGT1_225080,TGGT1_226000,TGGT1_226410,TGGT1_231080,TGGT1_232300,TGGT1_239760,TGGT1_245620,TGGT1_248480,TGGT1_254440,TGGT1_259240,TGGT1_260260,TGGT1_262670,TGGT1_309810,TGGT1_314810,	3.6	4.33	7.3	7.20918e-07	6.01212e-06
hT1	CC	GO:0005623	cell	957	21	TGGT1_218520,TGGT1_225080,TGGT1_226000,TGGT1_226410,TGGT1_231080,TGGT1_232300,TGGT1_239760,TGGT1_245620,TGGT1_248480,TGGT1_250710,TGGT1_254440,TGGT1_259240,TGGT1_260260,TGGT1_262670,TGGT1_273760,TGGT1_277080,TGGT1_286450,TGGT1_288650,TGGT1_289690,TGGT1_309810,TGGT1_314810,	2.2	2.64	6.2	9.43077e-07	6.01212e-06
hT1	CC	GO:0044464	cell part	957	21	TGGT1_218520,TGGT1_225080,TGGT1_226000,TGGT1_226410,TGGT1_231080,TGGT1_232300,TGGT1_239760,TGGT1_245620,TGGT1_248480,TGGT1_250710,TGGT1_254440,TGGT1_259240,TGGT1_260260,TGGT1_262670,TGGT1_273760,TGGT1_277080,TGGT1_286450,TGGT1_288650,TGGT1_289690,TGGT1_309810,TGGT1_314810,	2.2	2.64	6.2	9.43077e-07	6.01212e-06
hT1	CC	GO:0005737	cytoplasm	498	15	TGGT1_225080,TGGT1_226410,TGGT1_231080,TGGT1_232300,TGGT1_239760,TGGT1_245620,TGGT1_248480,TGGT1_254440,TGGT1_259240,TGGT1_260260,TGGT1_262670,TGGT1_273760,TGGT1_289690,TGGT1_309810,TGGT1_314810,	3	3.62	6.24	2.39723e-06	1.32746e-05
hT1	CC	GO:0043226	organelle	575	16	TGGT1_225080,TGGT1_231080,TGGT1_232300,TGGT1_239760,TGGT1_245620,TGGT1_248480,TGGT1_254440,TGGT1_259240,TGGT1_260260,TGGT1_262670,TGGT1_273760,TGGT1_277080,TGGT1_286450,TGGT1_288650,TGGT1_309810,TGGT1_314810,	2.8	3.35	5.99	2.60285e-06	1.32746e-05
hT1	CC	GO:0044424	intracellular part	771	17	TGGT1_225080,TGGT1_226000,TGGT1_226410,TGGT1_231080,TGGT1_232300,TGGT1_239760,TGGT1_245620,TGGT1_248480,TGGT1_254440,TGGT1_259240,TGGT1_260260,TGGT1_262670,TGGT1_273760,TGGT1_277080,TGGT1_289690,TGGT1_309810,TGGT1_314810,	2.2	2.65	4.74	2.71455e-05	0.000125857
hT1	CC	GO:0043229	intracellular organelle	555	14	TGGT1_225080,TGGT1_231080,TGGT1_232300,TGGT1_239760,TGGT1_245620,TGGT1_248480,TGGT1_254440,TGGT1_259240,TGGT1_260260,TGGT1_262670,TGGT1_273760,TGGT1_277080,TGGT1_309810,TGGT1_314810,	2.5	3.04	4.81	5.07152e-05	0.00021554
hT1	CC	GO:0005622	intracellular	856	17	TGGT1_225080,TGGT1_226000,TGGT1_226410,TGGT1_231080,TGGT1_232300,TGGT1_239760,TGGT1_245620,TGGT1_248480,TGGT1_254440,TGGT1_259240,TGGT1_260260,TGGT1_262670,TGGT1_273760,TGGT1_277080,TGGT1_289690,TGGT1_309810,TGGT1_314810,	2	2.39	4.14	0.00011241	0.000440993
hT1	CC	GO:0005575	cellular component	1385	22	TGGT1_218520,TGGT1_225080,TGGT1_226000,TGGT1_226020,TGGT1_226410,TGGT1_231080,TGGT1_232300,TGGT1_239760,TGGT1_245620,TGGT1_248480,TGGT1_250710,TGGT1_254440,TGGT1_259240,TGGT1_260260,TGGT1_262670,TGGT1_273760,TGGT1_277080,TGGT1_286450,TGGT1_288650,TGGT1_289690,TGGT1_309810,TGGT1_314810,	1.6	1.91	4.19	0.000127937	0.000466055
hT1	CC	GO:0045177	apical part of cell	89	5	TGGT1_218520,TGGT1_250710,TGGT1_277080,TGGT1_286450,TGGT1_288650,	5.6	6.76	8.28	0.000719214	0.00244533
hT1	CC	GO:0015935	small ribosomal subunit	9	2	TGGT1_232300,TGGT1_248480,	22.2	26.74	36.37	0.00232113	0.00739859
hT1	CC	GO:0020003	symbiont-containing vacuole	18	2	TGGT1_286450,TGGT1_288650,	11.1	13.37	15.88	0.00941602	0.0172242
hT1	CC	GO:0043230	extracellular organelle	18	2	TGGT1_286450,TGGT1_288650,	11.1	13.37	15.88	0.00941602	0.0172242
hT1	CC	GO:0033655	host cell cytoplasm part	18	2	TGGT1_286450,TGGT1_288650,	11.1	13.37	15.88	0.00941602	0.0172242
hT1	CC	GO:0065010	extracellular membrane-bounded organelle	18	2	TGGT1_286450,TGGT1_288650,	11.1	13.37	15.88	0.00941602	0.0172242
hT1	CC	GO:0030430	host cell cytoplasm	18	2	TGGT1_286450,TGGT1_288650,	11.1	13.37	15.88	0.00941602	0.0172242
hT1	CC	GO:0044421	extracellular region part	18	2	TGGT1_286450,TGGT1_288650,	11.1	13.37	15.88	0.00941602	0.0172242
hT1	CC	GO:0043657	host cell	19	2	TGGT1_286450,TGGT1_288650,	10.5	12.67	14.94	0.0104696	0.0172242
hT1	CC	GO:0044215	other organism	19	2	TGGT1_286450,TGGT1_288650,	10.5	12.67	14.94	0.0104696	0.0172242
hT1	CC	GO:0044216	other organism cell	19	2	TGGT1_286450,TGGT1_288650,	10.5	12.67	14.94	0.0104696	0.0172242
hT1	CC	GO:0044391	ribosomal subunit	19	2	TGGT1_232300,TGGT1_248480,	10.5	12.67	14.94	0.0104696	0.0172242
hT1	CC	GO:0043656	intracellular region of host	19	2	TGGT1_286450,TGGT1_288650,	10.5	12.67	14.94	0.0104696	0.0172242
hT1	CC	GO:0033643	host cell part	19	2	TGGT1_286450,TGGT1_288650,	10.5	12.67	14.94	0.0104696	0.0172242
hT1	CC	GO:0018995	host	19	2	TGGT1_286450,TGGT1_288650,	10.5	12.67	14.94	0.0104696	0.0172242
hT1	CC	GO:0044217	other organism part	19	2	TGGT1_286450,TGGT1_288650,	10.5	12.67	14.94	0.0104696	0.0172242
hT1	CC	GO:0033646	host intracellular part	19	2	TGGT1_286450,TGGT1_288650,	10.5	12.67	14.94	0.0104696	0.0172242
hT1	CC	GO:0005853	eukaryotic translation elongation factor 1 complex	3	1	TGGT1_226410,	33.3	40.11	61.62	0.0247329	0.0394181
hT1	CC	GO:0045261	proton-transporting ATP synthase complex, catalytic core F(1)	5	1	TGGT1_226000,	20	24.06	30.79	0.0408915	0.063196
hT1	CC	GO:0045259	proton-transporting ATP synthase complex	6	1	TGGT1_226000,	16.7	20.05	24.63	0.0488734	0.0712288
hT1	CC	GO:0005576	extracellular region	43	2	TGGT1_286450,TGGT1_288650,	4.7	5.6	6.15	0.0488825	0.0712288
hT1	BP	GO:0006412	translation	200	13	TGGT1_225080,TGGT1_226410,TGGT1_231080,TGGT1_232300,TGGT1_239760,TGGT1_245620,TGGT1_248480,TGGT1_254440,TGGT1_259240,TGGT1_260260,TGGT1_262670,TGGT1_309810,TGGT1_314810,	6.5	7.82	13.56	1.81003e-09	1.60137e-07
hT1	BP	GO:0043043	peptide biosynthetic process	202	13	TGGT1_225080,TGGT1_226410,TGGT1_231080,TGGT1_232300,TGGT1_239760,TGGT1_245620,TGGT1_248480,TGGT1_254440,TGGT1_259240,TGGT1_260260,TGGT1_262670,TGGT1_309810,TGGT1_314810,	6.4	7.74	13.41	2.04892e-09	1.60137e-07
hT1	BP	GO:0006518	peptide metabolic process	207	13	TGGT1_225080,TGGT1_226410,TGGT1_231080,TGGT1_232300,TGGT1_239760,TGGT1_245620,TGGT1_248480,TGGT1_254440,TGGT1_259240,TGGT1_260260,TGGT1_262670,TGGT1_309810,TGGT1_314810,	6.3	7.56	13.05	2.77695e-09	1.60137e-07
hT1	BP	GO:0043604	amide biosynthetic process	216	13	TGGT1_225080,TGGT1_226410,TGGT1_231080,TGGT1_232300,TGGT1_239760,TGGT1_245620,TGGT1_248480,TGGT1_254440,TGGT1_259240,TGGT1_260260,TGGT1_262670,TGGT1_309810,TGGT1_314810,	6	7.24	12.44	4.70447e-09	1.94323e-07
hT1	BP	GO:0043603	cellular amide metabolic process	221	13	TGGT1_225080,TGGT1_226410,TGGT1_231080,TGGT1_232300,TGGT1_239760,TGGT1_245620,TGGT1_248480,TGGT1_254440,TGGT1_259240,TGGT1_260260,TGGT1_262670,TGGT1_309810,TGGT1_314810,	5.9	7.08	12.12	6.23935e-09	1.94323e-07
hT1	BP	GO:1901566	organonitrogen compound biosynthetic process	322	15	TGGT1_225080,TGGT1_226000,TGGT1_226410,TGGT1_231080,TGGT1_232300,TGGT1_239760,TGGT1_245620,TGGT1_248480,TGGT1_254440,TGGT1_259240,TGGT1_260260,TGGT1_262670,TGGT1_295350,TGGT1_309810,TGGT1_314810,	4.7	5.61	10.36	6.73951e-09	1.94323e-07
hT1	BP	GO:0044271	cellular nitrogen compound biosynthetic process	346	15	TGGT1_225080,TGGT1_226000,TGGT1_226410,TGGT1_231080,TGGT1_232300,TGGT1_239760,TGGT1_245620,TGGT1_248480,TGGT1_254440,TGGT1_259240,TGGT1_260260,TGGT1_262670,TGGT1_295350,TGGT1_309810,TGGT1_314810,	4.3	5.22	9.54	1.82583e-08	4.51242e-07
hT1	BP	GO:0010467	gene expression	371	14	TGGT1_214210,TGGT1_225080,TGGT1_226410,TGGT1_231080,TGGT1_232300,TGGT1_239760,TGGT1_245620,TGGT1_248480,TGGT1_254440,TGGT1_259240,TGGT1_260260,TGGT1_262670,TGGT1_309810,TGGT1_314810,	3.8	4.54	7.71	3.99295e-07	8.63476e-06
hT1	BP	GO:0034645	cellular macromolecule biosynthetic process	327	13	TGGT1_225080,TGGT1_226410,TGGT1_231080,TGGT1_232300,TGGT1_239760,TGGT1_245620,TGGT1_248480,TGGT1_254440,TGGT1_259240,TGGT1_260260,TGGT1_262670,TGGT1_309810,TGGT1_314810,	4	4.78	7.79	6.88765e-07	1.32396e-05
hT1	BP	GO:0009059	macromolecule biosynthetic process	330	13	TGGT1_225080,TGGT1_226410,TGGT1_231080,TGGT1_232300,TGGT1_239760,TGGT1_245620,TGGT1_248480,TGGT1_254440,TGGT1_259240,TGGT1_260260,TGGT1_262670,TGGT1_309810,TGGT1_314810,	3.9	4.74	7.71	7.6609e-07	1.32533e-05
hT1	BP	GO:0044249	cellular biosynthetic process	467	15	TGGT1_225080,TGGT1_226000,TGGT1_226410,TGGT1_231080,TGGT1_232300,TGGT1_239760,TGGT1_245620,TGGT1_248480,TGGT1_254440,TGGT1_259240,TGGT1_260260,TGGT1_262670,TGGT1_295350,TGGT1_309810,TGGT1_314810,	3.2	3.86	6.73	1.03746e-06	1.63164e-05
hT1	BP	GO:1901576	organic substance biosynthetic process	474	15	TGGT1_225080,TGGT1_226000,TGGT1_226410,TGGT1_231080,TGGT1_232300,TGGT1_239760,TGGT1_245620,TGGT1_248480,TGGT1_254440,TGGT1_259240,TGGT1_260260,TGGT1_262670,TGGT1_295350,TGGT1_309810,TGGT1_314810,	3.2	3.81	6.62	1.26066e-06	1.81745e-05
hT1	BP	GO:0009058	biosynthetic process	497	15	TGGT1_225080,TGGT1_226000,TGGT1_226410,TGGT1_231080,TGGT1_232300,TGGT1_239760,TGGT1_245620,TGGT1_248480,TGGT1_254440,TGGT1_259240,TGGT1_260260,TGGT1_262670,TGGT1_295350,TGGT1_309810,TGGT1_314810,	3	3.63	6.26	2.33565e-06	3.10821e-05
hT1	BP	GO:0044267	cellular protein metabolic process	524	15	TGGT1_205700,TGGT1_225080,TGGT1_226410,TGGT1_231080,TGGT1_232300,TGGT1_239760,TGGT1_240090,TGGT1_245620,TGGT1_248480,TGGT1_254440,TGGT1_259240,TGGT1_260260,TGGT1_262670,TGGT1_309810,TGGT1_314810,	2.9	3.44	5.88	4.61535e-06	5.70325e-05
hT1	BP	GO:1901564	organonitrogen compound metabolic process	788	18	TGGT1_205700,TGGT1_225080,TGGT1_226000,TGGT1_226410,TGGT1_231080,TGGT1_232300,TGGT1_239760,TGGT1_240090,TGGT1_245620,TGGT1_248480,TGGT1_248990,TGGT1_254440,TGGT1_259240,TGGT1_260260,TGGT1_262670,TGGT1_295350,TGGT1_309810,TGGT1_314810,	2.3	2.75	5.27	7.29026e-06	8.40811e-05
hT1	BP	GO:0034641	cellular nitrogen compound metabolic process	636	16	TGGT1_214210,TGGT1_225080,TGGT1_226000,TGGT1_226410,TGGT1_231080,TGGT1_232300,TGGT1_239760,TGGT1_245620,TGGT1_248480,TGGT1_254440,TGGT1_259240,TGGT1_260260,TGGT1_262670,TGGT1_295350,TGGT1_309810,TGGT1_314810,	2.5	3.03	5.3	1.01773e-05	0.000110042
hT1	BP	GO:0019538	protein metabolic process	645	15	TGGT1_205700,TGGT1_225080,TGGT1_226410,TGGT1_231080,TGGT1_232300,TGGT1_239760,TGGT1_240090,TGGT1_245620,TGGT1_248480,TGGT1_254440,TGGT1_259240,TGGT1_260260,TGGT1_262670,TGGT1_309810,TGGT1_314810,	2.3	2.8	4.57	6.15387e-05	0.000626246
hT1	BP	GO:0044238	primary metabolic process	1192	20	TGGT1_205700,TGGT1_214210,TGGT1_225080,TGGT1_226000,TGGT1_226410,TGGT1_231080,TGGT1_232300,TGGT1_239760,TGGT1_240090,TGGT1_245620,TGGT1_248480,TGGT1_248990,TGGT1_254440,TGGT1_259240,TGGT1_260260,TGGT1_262670,TGGT1_289690,TGGT1_295350,TGGT1_309810,TGGT1_314810,	1.7	2.02	3.92	0.000186429	0.00179179
hT1	BP	GO:0044260	cellular macromolecule metabolic process	714	15	TGGT1_205700,TGGT1_225080,TGGT1_226410,TGGT1_231080,TGGT1_232300,TGGT1_239760,TGGT1_240090,TGGT1_245620,TGGT1_248480,TGGT1_254440,TGGT1_259240,TGGT1_260260,TGGT1_262670,TGGT1_309810,TGGT1_314810,	2.1	2.53	4.02	0.00020648	0.00188006
hT1	BP	GO:0044237	cellular metabolic process	1110	19	TGGT1_205700,TGGT1_214210,TGGT1_225080,TGGT1_226000,TGGT1_226410,TGGT1_231080,TGGT1_232300,TGGT1_239760,TGGT1_240090,TGGT1_245620,TGGT1_248480,TGGT1_248990,TGGT1_254440,TGGT1_259240,TGGT1_260260,TGGT1_262670,TGGT1_295350,TGGT1_309810,TGGT1_314810,	1.7	2.06	3.78	0.000253156	0.00212836
hT1	BP	GO:0006807	nitrogen compound metabolic process	1113	19	TGGT1_205700,TGGT1_214210,TGGT1_225080,TGGT1_226000,TGGT1_226410,TGGT1_231080,TGGT1_232300,TGGT1_239760,TGGT1_240090,TGGT1_245620,TGGT1_248480,TGGT1_248990,TGGT1_254440,TGGT1_259240,TGGT1_260260,TGGT1_262670,TGGT1_295350,TGGT1_309810,TGGT1_314810,	1.7	2.05	3.77	0.000263253	0.00212836
hT1	BP	GO:0006414	translational elongation	16	3	TGGT1_226410,TGGT1_260260,TGGT1_309810,	18.8	22.56	30.38	0.000270659	0.00212836
hT1	BP	GO:0071704	organic substance metabolic process	1243	20	TGGT1_205700,TGGT1_214210,TGGT1_225080,TGGT1_226000,TGGT1_226410,TGGT1_231080,TGGT1_232300,TGGT1_239760,TGGT1_240090,TGGT1_245620,TGGT1_248480,TGGT1_248990,TGGT1_254440,TGGT1_259240,TGGT1_260260,TGGT1_262670,TGGT1_289690,TGGT1_295350,TGGT1_309810,TGGT1_314810,	1.6	1.94	3.68	0.000353489	0.00265885
hT1	BP	GO:0009987	cellular process	1368	21	TGGT1_205700,TGGT1_214210,TGGT1_217890,TGGT1_225080,TGGT1_226000,TGGT1_226410,TGGT1_228360,TGGT1_231080,TGGT1_232300,TGGT1_239760,TGGT1_240090,TGGT1_245620,TGGT1_248480,TGGT1_248990,TGGT1_254440,TGGT1_259240,TGGT1_260260,TGGT1_262670,TGGT1_295350,TGGT1_309810,TGGT1_314810,	1.5	1.85	3.67	0.000414862	0.00299047
hT1	BP	GO:0008152	metabolic process	1480	21	TGGT1_205700,TGGT1_214210,TGGT1_217890,TGGT1_225080,TGGT1_226000,TGGT1_226410,TGGT1_231080,TGGT1_232300,TGGT1_239760,TGGT1_240090,TGGT1_245620,TGGT1_248480,TGGT1_248990,TGGT1_254440,TGGT1_259240,TGGT1_260260,TGGT1_262670,TGGT1_289690,TGGT1_295350,TGGT1_309810,TGGT1_314810,	1.4	1.71	3.22	0.00140693	0.00973597
hT1	BP	GO:0043170	macromolecule metabolic process	962	16	TGGT1_205700,TGGT1_214210,TGGT1_225080,TGGT1_226410,TGGT1_231080,TGGT1_232300,TGGT1_239760,TGGT1_240090,TGGT1_245620,TGGT1_248480,TGGT1_254440,TGGT1_259240,TGGT1_260260,TGGT1_262670,TGGT1_309810,TGGT1_314810,	1.7	2	3.1	0.00177837	0.011833
hT1	BP	GO:0009145	purine nucleoside triphosphate biosynthetic process	24	2	TGGT1_226000,TGGT1_295350,	8.3	10.03	11.53	0.0164684	0.0818296
hT1	BP	GO:0009142	nucleoside triphosphate biosynthetic process	24	2	TGGT1_226000,TGGT1_295350,	8.3	10.03	11.53	0.0164684	0.0818296
hT1	BP	GO:0009201	ribonucleoside triphosphate biosynthetic process	24	2	TGGT1_226000,TGGT1_295350,	8.3	10.03	11.53	0.0164684	0.0818296
hT1	BP	GO:0009206	purine ribonucleoside triphosphate biosynthetic process	24	2	TGGT1_226000,TGGT1_295350,	8.3	10.03	11.53	0.0164684	0.0818296
hT1	BP	GO:0044273	sulfur compound catabolic process	2	1	TGGT1_248990,	50	60.16	123.27	0.0165551	0.0818296
hT1	BP	GO:0000098	sulfur amino acid catabolic process	2	1	TGGT1_248990,	50	60.16	123.27	0.0165551	0.0818296
hT1	BP	GO:0030328	prenylcysteine catabolic process	2	1	TGGT1_248990,	50	60.16	123.27	0.0165551	0.0818296
hT1	BP	GO:0030329	prenylcysteine metabolic process	2	1	TGGT1_248990,	50	60.16	123.27	0.0165551	0.0818296
hT1	BP	GO:0042219	cellular modified amino acid catabolic process	2	1	TGGT1_248990,	50	60.16	123.27	0.0165551	0.0818296
hT1	BP	GO:0009208	pyrimidine ribonucleoside triphosphate metabolic process	3	1	TGGT1_295350,	33.3	40.11	61.62	0.0247329	0.0926376
hT1	BP	GO:0009209	pyrimidine ribonucleoside triphosphate biosynthetic process	3	1	TGGT1_295350,	33.3	40.11	61.62	0.0247329	0.0926376
hT1	BP	GO:0046051	UTP metabolic process	3	1	TGGT1_295350,	33.3	40.11	61.62	0.0247329	0.0926376
hT1	BP	GO:0046036	CTP metabolic process	3	1	TGGT1_295350,	33.3	40.11	61.62	0.0247329	0.0926376
hT1	BP	GO:0006228	UTP biosynthetic process	3	1	TGGT1_295350,	33.3	40.11	61.62	0.0247329	0.0926376
hT1	BP	GO:0009148	pyrimidine nucleoside triphosphate biosynthetic process	3	1	TGGT1_295350,	33.3	40.11	61.62	0.0247329	0.0926376
hT1	BP	GO:0009147	pyrimidine nucleoside triphosphate metabolic process	3	1	TGGT1_295350,	33.3	40.11	61.62	0.0247329	0.0926376
hT1	BP	GO:0006241	CTP biosynthetic process	3	1	TGGT1_295350,	33.3	40.11	61.62	0.0247329	0.0926376
hT1	BP	GO:0006183	GTP biosynthetic process	3	1	TGGT1_295350,	33.3	40.11	61.62	0.0247329	0.0926376
hT1	BP	GO:0009199	ribonucleoside triphosphate metabolic process	30	2	TGGT1_226000,TGGT1_295350,	6.7	8.02	9.04	0.0251674	0.0926376
hT1	BP	GO:0009144	purine nucleoside triphosphate metabolic process	30	2	TGGT1_226000,TGGT1_295350,	6.7	8.02	9.04	0.0251674	0.0926376
hT1	BP	GO:0009205	purine ribonucleoside triphosphate metabolic process	30	2	TGGT1_226000,TGGT1_295350,	6.7	8.02	9.04	0.0251674	0.0926376
hT1	BP	GO:0009141	nucleoside triphosphate metabolic process	31	2	TGGT1_226000,TGGT1_295350,	6.5	7.76	8.73	0.0267654	0.0944971
hT1	BP	GO:0009152	purine ribonucleotide biosynthetic process	31	2	TGGT1_226000,TGGT1_295350,	6.5	7.76	8.73	0.0267654	0.0944971
hT1	BP	GO:0008150	biological process	2087	23	TGGT1_205700,TGGT1_214210,TGGT1_217890,TGGT1_225080,TGGT1_226000,TGGT1_226020,TGGT1_226410,TGGT1_228360,TGGT1_231080,TGGT1_232300,TGGT1_239760,TGGT1_240090,TGGT1_245620,TGGT1_248480,TGGT1_248990,TGGT1_254440,TGGT1_259240,TGGT1_260260,TGGT1_262670,TGGT1_289690,TGGT1_295350,TGGT1_309810,TGGT1_314810,	1.1	1.33	2.28	0.0283668	0.0944971
hT1	BP	GO:0009260	ribonucleotide biosynthetic process	32	2	TGGT1_226000,TGGT1_295350,	6.3	7.52	8.43	0.0284037	0.0944971
hT1	BP	GO:0046390	ribose phosphate biosynthetic process	32	2	TGGT1_226000,TGGT1_295350,	6.3	7.52	8.43	0.0284037	0.0944971
hT1	BP	GO:0006164	purine nucleotide biosynthetic process	33	2	TGGT1_226000,TGGT1_295350,	6.1	7.29	8.16	0.0300816	0.0963078
hT1	BP	GO:0046134	pyrimidine nucleoside biosynthetic process	4	1	TGGT1_295350,	25	30.08	41.07	0.0328449	0.0963078
hT1	BP	GO:0009220	pyrimidine ribonucleotide biosynthetic process	4	1	TGGT1_295350,	25	30.08	41.07	0.0328449	0.0963078
hT1	BP	GO:0046039	GTP metabolic process	4	1	TGGT1_295350,	25	30.08	41.07	0.0328449	0.0963078
hT1	BP	GO:0009218	pyrimidine ribonucleotide metabolic process	4	1	TGGT1_295350,	25	30.08	41.07	0.0328449	0.0963078
hT1	BP	GO:1901070	guanosine-containing compound biosynthetic process	4	1	TGGT1_295350,	25	30.08	41.07	0.0328449	0.0963078
hT1	BP	GO:0046132	pyrimidine ribonucleoside biosynthetic process	4	1	TGGT1_295350,	25	30.08	41.07	0.0328449	0.0963078
hT1	BP	GO:0072522	purine-containing compound biosynthetic process	35	2	TGGT1_226000,TGGT1_295350,	5.7	6.88	7.66	0.0335533	0.0967454
hT1	BP	GO:0009150	purine ribonucleotide metabolic process	37	2	TGGT1_226000,TGGT1_295350,	5.4	6.5	7.22	0.0371747	0.10543
hT1	BP	GO:0009259	ribonucleotide metabolic process	38	2	TGGT1_226000,TGGT1_295350,	5.3	6.33	7.02	0.0390399	0.107185
hT1	BP	GO:1901068	guanosine-containing compound metabolic process	5	1	TGGT1_295350,	20	24.06	30.79	0.0408915	0.107185
hT1	BP	GO:0000096	sulfur amino acid metabolic process	5	1	TGGT1_248990,	20	24.06	30.79	0.0408915	0.107185
hT1	BP	GO:0046131	pyrimidine ribonucleoside metabolic process	5	1	TGGT1_295350,	20	24.06	30.79	0.0408915	0.107185
hT1	BP	GO:0006213	pyrimidine nucleoside metabolic process	5	1	TGGT1_295350,	20	24.06	30.79	0.0408915	0.107185
hT1	BP	GO:0006163	purine nucleotide metabolic process	40	2	TGGT1_226000,TGGT1_295350,	5	6.02	6.64	0.0428755	0.110708
hT1	BP	GO:0072521	purine-containing compound metabolic process	42	2	TGGT1_226000,TGGT1_295350,	4.8	5.73	6.31	0.0468473	0.119185
hT1	BP	GO:0042451	purine nucleoside biosynthetic process	6	1	TGGT1_295350,	16.7	20.05	24.63	0.0488734	0.120787
hT1	BP	GO:0046129	purine ribonucleoside biosynthetic process	6	1	TGGT1_295350,	16.7	20.05	24.63	0.0488734	0.120787
hT2	CC	GO:0045177	apical part of cell	89	10	TGGT1_214080,TGGT1_227810,TGGT1_229010,TGGT1_266960,TGGT1_297960A,TGGT1_306060,TGGT1_309590,TGGT1_311470,TGGT1_315220,TGGT1_316400B,	11.2	13.52	21.82	1.05485e-09	7.27844e-08
hT2	CC	GO:0020039	pellicle	38	5	TGGT1_229010,TGGT1_266960,TGGT1_306060,TGGT1_311470,TGGT1_316400B,	13.2	15.83	21.36	1.17217e-05	0.0002696
hT2	CC	GO:0070258	inner membrane pellicle complex	38	5	TGGT1_229010,TGGT1_266960,TGGT1_306060,TGGT1_311470,TGGT1_316400B,	13.2	15.83	21.36	1.17217e-05	0.0002696
hT2	CC	GO:0005575	cellular component	1385	23	TGGT1_209910,TGGT1_214080,TGGT1_215060,TGGT1_226710,TGGT1_227810,TGGT1_229010,TGGT1_240630,TGGT1_253130,TGGT1_266960,TGGT1_276140,TGGT1_285870,TGGT1_293690,TGGT1_297960A,TGGT1_306060,TGGT1_309590,TGGT1_310750,TGGT1_311470,TGGT1_311720,TGGT1_314090,TGGT1_315220,TGGT1_316280,TGGT1_316400B,TGGT1_321400,	1.7	2	4.93	2.80514e-05	0.000483887
hT2	CC	GO:0043234	protein complex	12	3	TGGT1_221620,TGGT1_266960,TGGT1_316400B,	25	30.08	43.93	0.000108757	0.00150084
hT2	CC	GO:0005623	cell	957	17	TGGT1_209910,TGGT1_214080,TGGT1_215060,TGGT1_227810,TGGT1_229010,TGGT1_266960,TGGT1_276140,TGGT1_293690,TGGT1_297960A,TGGT1_306060,TGGT1_309590,TGGT1_311470,TGGT1_311720,TGGT1_314090,TGGT1_315220,TGGT1_316400B,TGGT1_321400,	1.8	2.14	3.56	0.000481918	0.00475033
hT2	CC	GO:0044464	cell part	957	17	TGGT1_209910,TGGT1_214080,TGGT1_215060,TGGT1_227810,TGGT1_229010,TGGT1_266960,TGGT1_276140,TGGT1_293690,TGGT1_297960A,TGGT1_306060,TGGT1_309590,TGGT1_311470,TGGT1_311720,TGGT1_314090,TGGT1_315220,TGGT1_316400B,TGGT1_321400,	1.8	2.14	3.56	0.000481918	0.00475033
hT2	CC	GO:0043227	membrane-bounded organelle	388	9	TGGT1_209910,TGGT1_215060,TGGT1_229010,TGGT1_266960,TGGT1_276140,TGGT1_306060,TGGT1_309590,TGGT1_311720,TGGT1_321400,	2.3	2.79	3.58	0.0032557	0.0280804
hT2	CC	GO:0030430	host cell cytoplasm	18	2	TGGT1_229010,TGGT1_309590,	11.1	13.37	15.88	0.00941602	0.0328365
hT2	CC	GO:0065010	extracellular membrane-bounded organelle	18	2	TGGT1_229010,TGGT1_309590,	11.1	13.37	15.88	0.00941602	0.0328365
hT2	CC	GO:0020003	symbiont-containing vacuole	18	2	TGGT1_229010,TGGT1_309590,	11.1	13.37	15.88	0.00941602	0.0328365
hT2	CC	GO:0044421	extracellular region part	18	2	TGGT1_229010,TGGT1_309590,	11.1	13.37	15.88	0.00941602	0.0328365
hT2	CC	GO:0043230	extracellular organelle	18	2	TGGT1_229010,TGGT1_309590,	11.1	13.37	15.88	0.00941602	0.0328365
hT2	CC	GO:0033655	host cell cytoplasm part	18	2	TGGT1_229010,TGGT1_309590,	11.1	13.37	15.88	0.00941602	0.0328365
hT2	CC	GO:0044215	other organism	19	2	TGGT1_229010,TGGT1_309590,	10.5	12.67	14.94	0.0104696	0.0328365
hT2	CC	GO:0044216	other organism cell	19	2	TGGT1_229010,TGGT1_309590,	10.5	12.67	14.94	0.0104696	0.0328365
hT2	CC	GO:0018995	host	19	2	TGGT1_229010,TGGT1_309590,	10.5	12.67	14.94	0.0104696	0.0328365
hT2	CC	GO:0044217	other organism part	19	2	TGGT1_229010,TGGT1_309590,	10.5	12.67	14.94	0.0104696	0.0328365
hT2	CC	GO:0043656	intracellular region of host	19	2	TGGT1_229010,TGGT1_309590,	10.5	12.67	14.94	0.0104696	0.0328365
hT2	CC	GO:0033643	host cell part	19	2	TGGT1_229010,TGGT1_309590,	10.5	12.67	14.94	0.0104696	0.0328365
hT2	CC	GO:0033646	host intracellular part	19	2	TGGT1_229010,TGGT1_309590,	10.5	12.67	14.94	0.0104696	0.0328365
hT2	CC	GO:0043657	host cell	19	2	TGGT1_229010,TGGT1_309590,	10.5	12.67	14.94	0.0104696	0.0328365
hT2	CC	GO:0043226	organelle	575	10	TGGT1_209910,TGGT1_215060,TGGT1_229010,TGGT1_266960,TGGT1_276140,TGGT1_293690,TGGT1_306060,TGGT1_309590,TGGT1_311720,TGGT1_321400,	1.7	2.09	2.64	0.0145077	0.043523
hT2	CC	GO:1905368	peptidase complex	25	2	TGGT1_314090,TGGT1_321400,	8	9.63	11.02	0.0178086	0.0511997
hT2	CC	GO:0016021	integral component of membrane	203	5	TGGT1_226710,TGGT1_253130,TGGT1_310750,TGGT1_316280,TGGT1_321400,	2.5	2.96	3.4	0.0242718	0.0644752
hT2	CC	GO:0005787	signal peptidase complex	3	1	TGGT1_321400,	33.3	40.11	61.62	0.0247329	0.0644752
hT2	CC	GO:0005634	nucleus	206	5	TGGT1_209910,TGGT1_215060,TGGT1_266960,TGGT1_276140,TGGT1_311720,	2.4	2.92	3.35	0.0256821	0.0644752
hT2	CC	GO:0031224	intrinsic component of membrane	207	5	TGGT1_226710,TGGT1_253130,TGGT1_310750,TGGT1_316280,TGGT1_321400,	2.4	2.91	3.33	0.0261638	0.0644752
hT2	CC	GO:0043231	intracellular membrane-bounded organelle	368	7	TGGT1_209910,TGGT1_215060,TGGT1_266960,TGGT1_276140,TGGT1_306060,TGGT1_311720,TGGT1_321400,	1.9	2.29	2.7	0.0280665	0.0667788
hT2	CC	GO:0012505	endomembrane system	86	3	TGGT1_276140,TGGT1_311720,TGGT1_321400,	3.5	4.2	4.67	0.0334211	0.0768686
hT2	CC	GO:0020008	rhoptry	5	1	TGGT1_297960A,	20	24.06	30.79	0.0408915	0.0910166
hT2	CC	GO:0005576	extracellular region	43	2	TGGT1_229010,TGGT1_309590,	4.7	5.6	6.15	0.0488825	0.102209
hT2	CC	GO:0005783	endoplasmic reticulum	43	2	TGGT1_311720,TGGT1_321400,	4.7	5.6	6.15	0.0488825	0.102209
hT2	BP	GO:0006184	obsolete GTP catabolic process	11	3	TGGT1_221620,TGGT1_266960,TGGT1_316400B,	27.3	32.82	49.43	8.2029e-05	0.00894116
hT2	BP	GO:0051258	protein polymerization	16	3	TGGT1_221620,TGGT1_266960,TGGT1_316400B,	18.8	22.56	30.38	0.000270659	0.0147509
hT2	BP	GO:0016043	cellular component organization	88	5	TGGT1_221620,TGGT1_266960,TGGT1_293690,TGGT1_311720,TGGT1_316400B,	5.7	6.84	8.38	0.000682797	0.0248083
hT2	BP	GO:0034622	cellular protein-containing complex assembly	32	3	TGGT1_221620,TGGT1_266960,TGGT1_316400B,	9.4	11.28	13.56	0.00219074	0.057728
hT2	BP	GO:0065003	protein-containing complex assembly	35	3	TGGT1_221620,TGGT1_266960,TGGT1_316400B,	8.6	10.31	12.28	0.00284247	0.057728
hT2	BP	GO:0071840	cellular component organization or biogenesis	124	5	TGGT1_221620,TGGT1_266960,TGGT1_293690,TGGT1_311720,TGGT1_316400B,	4	4.85	5.79	0.00317769	0.057728
hT2	BP	GO:0043933	protein-containing complex subunit organization	41	3	TGGT1_221620,TGGT1_266960,TGGT1_316400B,	7.3	8.8	10.32	0.0044762	0.0697008
hT2	BP	GO:0022607	cellular component assembly	43	3	TGGT1_221620,TGGT1_266960,TGGT1_316400B,	7	8.39	9.8	0.00512423	0.0698176
hT2	BP	GO:0048856	anatomical structure development	1	1	TGGT1_311720,	100	120.32	inf	0.00831099	0.0754915
hT2	BP	GO:0032989	cellular component morphogenesis	1	1	TGGT1_311720,	100	120.32	inf	0.00831099	0.0754915
hT2	BP	GO:0000902	cell morphogenesis	1	1	TGGT1_311720,	100	120.32	inf	0.00831099	0.0754915
hT2	BP	GO:0009653	anatomical structure morphogenesis	1	1	TGGT1_311720,	100	120.32	inf	0.00831099	0.0754915
hT2	BP	GO:0030029	actin filament-based process	2	1	TGGT1_293690,	50	60.16	123.27	0.0165551	0.128893
hT2	BP	GO:0030036	actin cytoskeleton organization	2	1	TGGT1_293690,	50	60.16	123.27	0.0165551	0.128893
hT2	BP	GO:0007264	small GTPase mediated signal transduction	31	2	TGGT1_215060,TGGT1_276140,	6.5	7.76	8.73	0.0267654	0.182918
hT2	BP	GO:0044085	cellular component biogenesis	79	3	TGGT1_221620,TGGT1_266960,TGGT1_316400B,	3.8	4.57	5.11	0.0268503	0.182918
hT2	BP	GO:0048869	cellular developmental process	4	1	TGGT1_311720,	25	30.08	41.07	0.0328449	0.188426
hT2	BP	GO:0006465	signal peptide processing	4	1	TGGT1_321400,	25	30.08	41.07	0.0328449	0.188426
hT2	BP	GO:0032502	developmental process	4	1	TGGT1_311720,	25	30.08	41.07	0.0328449	0.188426
hT2	BP	GO:0016485	protein processing	5	1	TGGT1_321400,	20	24.06	30.79	0.0408915	0.222859
hT2	BP	GO:0035556	intracellular signal transduction	43	2	TGGT1_215060,TGGT1_276140,	4.7	5.6	6.15	0.0488825	0.253724
hT3	CC	GO:0020039	pellicle	38	6	TGGT1_223940,TGGT1_229010,TGGT1_231630,TGGT1_231640,TGGT1_233030,TGGT1_257680,	15.8	21.81	32.78	1.87791e-07	4.50698e-06
hT3	CC	GO:0070258	inner membrane pellicle complex	38	6	TGGT1_223940,TGGT1_229010,TGGT1_231630,TGGT1_231640,TGGT1_233030,TGGT1_257680,	15.8	21.81	32.78	1.87791e-07	4.50698e-06
hT3	CC	GO:0071944	cell periphery	40	5	TGGT1_233460,TGGT1_257680,TGGT1_289600,TGGT1_308840,TGGT1_319560,	12.5	17.27	23.82	7.44666e-06	8.93599e-05
hT3	CC	GO:0005886	plasma membrane	40	5	TGGT1_233460,TGGT1_257680,TGGT1_289600,TGGT1_308840,TGGT1_319560,	12.5	17.27	23.82	7.44666e-06	8.93599e-05
hT3	CC	GO:0045177	apical part of cell	89	5	TGGT1_227810,TGGT1_229010,TGGT1_231630,TGGT1_309590,TGGT1_319560,	5.6	7.76	9.79	0.00036843	0.00353692
hT3	CC	GO:0005623	cell	957	15	TGGT1_223940,TGGT1_227810,TGGT1_229010,TGGT1_231630,TGGT1_231640,TGGT1_233030,TGGT1_233460,TGGT1_256060,TGGT1_257680,TGGT1_262480,TGGT1_289600,TGGT1_293690,TGGT1_308840,TGGT1_309590,TGGT1_319560,	1.6	2.17	3.66	0.000866868	0.00594424
hT3	CC	GO:0044464	cell part	957	15	TGGT1_223940,TGGT1_227810,TGGT1_229010,TGGT1_231630,TGGT1_231640,TGGT1_233030,TGGT1_233460,TGGT1_256060,TGGT1_257680,TGGT1_262480,TGGT1_289600,TGGT1_293690,TGGT1_308840,TGGT1_309590,TGGT1_319560,	1.6	2.17	3.66	0.000866868	0.00594424
hT3	CC	GO:0065010	extracellular membrane-bounded organelle	18	2	TGGT1_229010,TGGT1_309590,	11.1	15.35	18.43	0.00718915	0.0174529
hT3	CC	GO:0044421	extracellular region part	18	2	TGGT1_229010,TGGT1_309590,	11.1	15.35	18.43	0.00718915	0.0174529
hT3	CC	GO:0043230	extracellular organelle	18	2	TGGT1_229010,TGGT1_309590,	11.1	15.35	18.43	0.00718915	0.0174529
hT3	CC	GO:0033655	host cell cytoplasm part	18	2	TGGT1_229010,TGGT1_309590,	11.1	15.35	18.43	0.00718915	0.0174529
hT3	CC	GO:0030430	host cell cytoplasm	18	2	TGGT1_229010,TGGT1_309590,	11.1	15.35	18.43	0.00718915	0.0174529
hT3	CC	GO:0020003	symbiont-containing vacuole	18	2	TGGT1_229010,TGGT1_309590,	11.1	15.35	18.43	0.00718915	0.0174529
hT3	CC	GO:0005868	cytoplasmic dynein complex	1	1	TGGT1_262480,	100	138.15	inf	0.00723861	0.0174529
hT3	CC	GO:0033646	host intracellular part	19	2	TGGT1_229010,TGGT1_309590,	10.5	14.54	17.35	0.00799922	0.0174529
hT3	CC	GO:0043656	intracellular region of host	19	2	TGGT1_229010,TGGT1_309590,	10.5	14.54	17.35	0.00799922	0.0174529
hT3	CC	GO:0043657	host cell	19	2	TGGT1_229010,TGGT1_309590,	10.5	14.54	17.35	0.00799922	0.0174529
hT3	CC	GO:0044215	other organism	19	2	TGGT1_229010,TGGT1_309590,	10.5	14.54	17.35	0.00799922	0.0174529
hT3	CC	GO:0044216	other organism cell	19	2	TGGT1_229010,TGGT1_309590,	10.5	14.54	17.35	0.00799922	0.0174529
hT3	CC	GO:0044217	other organism part	19	2	TGGT1_229010,TGGT1_309590,	10.5	14.54	17.35	0.00799922	0.0174529
hT3	CC	GO:0018995	host	19	2	TGGT1_229010,TGGT1_309590,	10.5	14.54	17.35	0.00799922	0.0174529
hT3	CC	GO:0033643	host cell part	19	2	TGGT1_229010,TGGT1_309590,	10.5	14.54	17.35	0.00799922	0.0174529
hT3	CC	GO:0005575	cellular component	1385	16	TGGT1_223940,TGGT1_227810,TGGT1_229010,TGGT1_231630,TGGT1_231640,TGGT1_233030,TGGT1_233460,TGGT1_256060,TGGT1_257680,TGGT1_262480,TGGT1_289600,TGGT1_293690,TGGT1_308840,TGGT1_309590,TGGT1_316280,TGGT1_319560,	1.2	1.6	2.48	0.0157134	0.0327932
hT3	CC	GO:0005856	cytoskeleton	43	2	TGGT1_262480,TGGT1_293690,	4.7	6.43	7.15	0.0379784	0.0729185
hT3	CC	GO:0005576	extracellular region	43	2	TGGT1_229010,TGGT1_309590,	4.7	6.43	7.15	0.0379784	0.0729185
hT3	BP	GO:0030029	actin filament-based process	2	1	TGGT1_293690,	50	69.07	142.38	0.0144267	0.152816
hT3	BP	GO:0030036	actin cytoskeleton organization	2	1	TGGT1_293690,	50	69.07	142.38	0.0144267	0.152816
hT3	BP	GO:0006334	nucleosome assembly	3	1	TGGT1_256060,	33.3	46.05	71.17	0.0215647	0.152816
hT3	BP	GO:0031497	chromatin assembly	3	1	TGGT1_256060,	33.3	46.05	71.17	0.0215647	0.152816
hT3	BP	GO:0065004	protein-DNA complex assembly	3	1	TGGT1_256060,	33.3	46.05	71.17	0.0215647	0.152816
hT3	BP	GO:0006323	DNA packaging	4	1	TGGT1_256060,	25	34.54	47.44	0.028653	0.152816
hT3	BP	GO:0006333	chromatin assembly or disassembly	4	1	TGGT1_256060,	25	34.54	47.44	0.028653	0.152816
hT3	BP	GO:0034728	nucleosome organization	4	1	TGGT1_256060,	25	34.54	47.44	0.028653	0.152816
hT3	BP	GO:0071824	protein-DNA complex subunit organization	4	1	TGGT1_256060,	25	34.54	47.44	0.028653	0.152816
hT3	BP	GO:0006996	organelle organization	49	2	TGGT1_256060,TGGT1_293690,	4.1	5.64	6.22	0.0481698	0.216533
hT3	BP	GO:0007010	cytoskeleton organization	7	1	TGGT1_293690,	14.3	19.74	23.7	0.0496221	0.216533
